# Transcriptome-wide analysis of microRNA-mRNA correlations in unperturbed tissue transcriptomes identifies microRNA targeting determinants

**DOI:** 10.1101/2021.12.22.473932

**Authors:** Juan Manuel Trinidad Barnech, Rafael Sebastián Fort, Guillermo Trinidad Barnech, Beatriz Garat, María Ana Duhagon

## Abstract

MicroRNAs are small RNAs that regulate gene expression through complementary base pairing with their target mRNAs. Given the small size of the pairing region and the large number of mRNAs that each microRNA can control, identifying biologically relevant targets is difficult. Since current knowledge of target recognition and repression has mainly relied on *in vitro* studies, we sought to determine if the interrogation of gene expression data of unperturbed tissues could yield new insight into these processes. The transcriptome-wide repression of all the microRNA-mRNA canonical interaction sites (seed and 3’-supplementary regions, identified by sole base complementarity) was calculated as a normalized Spearman correlation (Z-score) between the abundance of the transcripts in the PRAD-TCGA tissues (RNA-seq and small RNA-seq data of 546 samples). Using the repression values obtained, we confirmed established properties or microRNA targeting efficacy, such as the preference for gene regions (3’UTR > CDS > 5’UTR), the correspondence between repression and seed length (6mer < 7mer < 8mer), and the contribution to the repression exerted by the 3’-supplementary pairing at nucleotides 13-16 of the microRNA. Our results suggest that the 7mer-A1 seed could be more repressive than the 7mer-m8, while they have similar efficacy when they interact using the 3’-supplementary pairing. The 6mer+suppl sites yielded a normalized Z-score of repression similar to the sole 7mer-A1 seeds, alerting its potential biological relevance. We then used the approach to further characterize the 3’-supplementary pairing using 39 microRNAs that hold repressive 3’-supplementary interactions. The analysis of the bridge between seed and 3’-supplementary pairing sites confirmed the optimum +1 offset previously evidenced, but higher offsets appear to have similar repressive strength. The selected microRNAs show a low GC content at positions 13-16 and base preferences that allow a sequence motif identification. Our study demonstrates that transcriptome-wide analysis of microRNA-mRNA correlations in large, matched RNA-seq and small-RNA-seq data can uncover hints of microRNA targeting determinants operating in the *in vivo* unperturbed set. Finally, we provide a bioinformatic tool to identify microRNA-mRNA candidate interactions based on sequence complementarity of the seed and 3’-supplementary regions.
