## Supplementary Tables for "Transcriptome-wide analysis of microRNA-mRNA correlations in unperturbed tissue transcriptomes identifies microRNA targeting determinants": Supplementary_Table_3_FDR_seed_suppl_comparisons.xlsx

### Sheet: ST3_FDR seed suppl comparisons
Group1	Group2	statistically significant	p-value_corr(Bonferroni)	region
6mer_site	6mer_site_SUPPL	TRUE	9.9e-07	3UTR
6mer_site	7merA1_site	TRUE	4.82e-45	3UTR
6mer_site	7merA1_site_SUPPL	TRUE	2.48e-09	3UTR
6mer_site	7merm8_site	FALSE	1	3UTR
6mer_site	7merm8_site_SUPPL	TRUE	3.66e-08	3UTR
6mer_site	8mer_site	TRUE	9.23e-35	3UTR
6mer_site	8mer_site_SUPPL	TRUE	0.00372085	3UTR
6mer_site_SUPPL	7merA1_site	FALSE	1	3UTR
6mer_site_SUPPL	7merA1_site_SUPPL	FALSE	0.0941794	3UTR
6mer_site_SUPPL	7merm8_site	TRUE	0.000692017	3UTR
6mer_site_SUPPL	7merm8_site_SUPPL	FALSE	0.120631	3UTR
6mer_site_SUPPL	8mer_site	TRUE	0.00174023	3UTR
6mer_site_SUPPL	8mer_site_SUPPL	FALSE	1	3UTR
7merA1_site	7merA1_site_SUPPL	FALSE	0.740595	3UTR
7merA1_site	7merm8_site	TRUE	9.48e-21	3UTR
7merA1_site	7merm8_site_SUPPL	FALSE	0.795945	3UTR
7merA1_site	8mer_site	TRUE	0.0124477	3UTR
7merA1_site	8mer_site_SUPPL	FALSE	1	3UTR
7merA1_site_SUPPL	7merm8_site	TRUE	2.43e-07	3UTR
6mer_site_SUPPL	7merA1_site_SUPPL	FALSE	1	CDS
7merA1_site_SUPPL	8mer_site	FALSE	1	3UTR
6mer_site_SUPPL	7merm8_site_SUPPL	FALSE	1	CDS
7merm8_site	7merm8_site_SUPPL	TRUE	1.74e-06	3UTR
7merm8_site	8mer_site	TRUE	4.41e-23	3UTR
7merm8_site	8mer_site_SUPPL	TRUE	0.0151896	3UTR
7merm8_site_SUPPL	8mer_site	FALSE	1	3UTR
6mer_site_SUPPL	8mer_site_SUPPL	FALSE	1	CDS
8mer_site	8mer_site_SUPPL	FALSE	1	3UTR
6mer_site	6mer_site_SUPPL	TRUE	2.84e-08	CDS
6mer_site	7merA1_site	TRUE	2.36e-42	CDS
6mer_site	7merA1_site_SUPPL	TRUE	0.000171223	CDS
6mer_site	7merm8_site	TRUE	0.00609262	CDS
6mer_site	7merm8_site_SUPPL	FALSE	0.403827	CDS
6mer_site	8mer_site	TRUE	1.74e-25	CDS
6mer_site	8mer_site_SUPPL	TRUE	0.0123024	CDS
6mer_site_SUPPL	7merA1_site	FALSE	1	CDS
6mer_site_SUPPL	7merA1_site_SUPPL	FALSE	1	5UTR
6mer_site_SUPPL	7merm8_site	TRUE	0.00284232	CDS
6mer_site_SUPPL	7merm8_site_SUPPL	FALSE	1	5UTR
6mer_site_SUPPL	8mer_site	FALSE	0.320692	CDS
6mer_site_SUPPL	8mer_site_SUPPL	FALSE	1	5UTR
7merA1_site	7merA1_site_SUPPL	FALSE	1	CDS
7merA1_site	7merm8_site	TRUE	3.94e-14	CDS
7merA1_site	7merm8_site_SUPPL	FALSE	1	CDS
7merA1_site	8mer_site	FALSE	0.434484	CDS
7merA1_site	8mer_site_SUPPL	FALSE	1	CDS
7merA1_site_SUPPL	7merm8_site	TRUE	0.0219734	CDS
7merA1_site_SUPPL	7merm8_site_SUPPL	FALSE	1	3UTR
7merA1_site_SUPPL	8mer_site	FALSE	1	CDS
7merA1_site_SUPPL	8mer_site_SUPPL	FALSE	1	3UTR
7merm8_site	7merm8_site_SUPPL	FALSE	1	CDS
7merm8_site	8mer_site	TRUE	2.24e-13	CDS
7merm8_site	8mer_site_SUPPL	FALSE	0.104768	CDS
7merm8_site_SUPPL	8mer_site	FALSE	0.587717	CDS
7merA1_site_SUPPL	7merm8_site_SUPPL	FALSE	1	CDS
8mer_site	8mer_site_SUPPL	FALSE	1	CDS
6mer_site	6mer_site_SUPPL	FALSE	1	5UTR
6mer_site	7merA1_site	TRUE	0.0114246	5UTR
6mer_site	7merA1_site_SUPPL	FALSE	1	5UTR
6mer_site	7merm8_site	FALSE	1	5UTR
6mer_site	7merm8_site_SUPPL	FALSE	1	5UTR
6mer_site	8mer_site	FALSE	1	5UTR
6mer_site	8mer_site_SUPPL	FALSE	1	5UTR
6mer_site_SUPPL	7merA1_site	FALSE	0.795385	5UTR
7merA1_site_SUPPL	8mer_site_SUPPL	FALSE	1	CDS
6mer_site_SUPPL	7merm8_site	FALSE	1	5UTR
7merA1_site_SUPPL	7merm8_site_SUPPL	FALSE	1	5UTR
6mer_site_SUPPL	8mer_site	FALSE	1	5UTR
7merA1_site_SUPPL	8mer_site_SUPPL	FALSE	1	5UTR
7merA1_site	7merA1_site_SUPPL	FALSE	1	5UTR
7merA1_site	7merm8_site	TRUE	0.0029293	5UTR
7merA1_site	7merm8_site_SUPPL	FALSE	1	5UTR
7merA1_site	8mer_site	FALSE	1	5UTR
7merA1_site	8mer_site_SUPPL	FALSE	1	5UTR
7merA1_site_SUPPL	7merm8_site	FALSE	1	5UTR
7merm8_site_SUPPL	8mer_site_SUPPL	FALSE	1	3UTR
7merA1_site_SUPPL	8mer_site	FALSE	1	5UTR
7merm8_site_SUPPL	8mer_site_SUPPL	FALSE	1	CDS
7merm8_site	7merm8_site_SUPPL	FALSE	1	5UTR
7merm8_site	8mer_site	FALSE	1	5UTR
7merm8_site	8mer_site_SUPPL	FALSE	1	5UTR
7merm8_site_SUPPL	8mer_site	FALSE	1	5UTR
7merm8_site_SUPPL	8mer_site_SUPPL	FALSE	1	5UTR
8mer_site	8mer_site_SUPPL	FALSE	1	5UTR
